# Degrees of compositional shift in tree communities vary along a gradient of temperature change rates over one decade: Application of an individual-based temporal beta-diversity concept

**DOI:** 10.1101/2020.01.30.920660

**Authors:** Ryosuke Nakadai

## Abstract

Temporal patterns in communities have gained widespread attention recently, to the extent that temporal changes in community composition are now termed “temporal beta-diversity”. Previous studies of beta-diversity have made use of two classes of dissimilarity indices: incidence-based (e.g., Sørensen and Jaccard dissimilarity) and abundance-based (e.g., Bray–Curtis and Ružička dissimilarity). However, in the context of temporal beta-diversity, the persistence of identical individuals and turnover among other individuals within the same species over time have not been considered, despite the fact that both will affect compositional changes in communities. To address this issue, I propose new index concepts for beta-diversity and the relative speed of compositional shifts in relation to individual turnover based on individual identity information. Individual-based beta-diversity indices are novel dissimilarity indices that consider individual identity information to quantitatively evaluate temporal change in individual turnover and community composition. I applied these new indices to individually tracked tree monitoring data in deciduous and evergreen broad-leaved forests across the Japanese archipelago with the objective of quantifying the effect of climate change trends (i.e., rates of change of both annual mean temperature and annual precipitation) on individual turnover and compositional shifts at each site. A new index explored the relative contributions of mortality and recruitment processes to temporal changes in community composition. Clear patterns emerged showing that an increase in the temperature change rate facilitated the relative contribution of mortality components. The relative speed of compositional shift increased with increasing temperature change rates in deciduous forests but decreased with increasing warming rates in evergreen forests. These new concepts provide a way to identify novel and high-resolution temporal patterns in communities.
