## Supplementary file 1 for "Degrees of compositional shift in tree communities vary along a gradient of temperature change rates over one decade: Application of an individual-based temporal beta-diversity concept": sample_data.csv

indiv_id	species	com_T1	com_T2
Z1	sp_1	1	1
Z2	sp_1	1	1
Z3	sp_1	1	0
Z4	sp_1	0	1
Z5	sp_1	0	1
Z6	sp_2	1	1
Z7	sp_2	1	1
Z8	sp_2	1	0
Z9	sp_2	1	0
Z10	sp_2	1	0
Z11	sp_3	1	0
Z12	sp_3	1	0
Z13	sp_3	0	1
Z14	sp_3	0	1
Z15	sp_3	0	1
Z16	sp_4	1	0
Z17	sp_4	1	0
Z18	sp_4	1	0
Z19	sp_4	1	1
Z20	sp_4	0	1
